# Genome-wide CRISPR screens of T cell exhaustion identify chromatin remodeling factors that limit T cell persistence

**DOI:** 10.1101/2022.04.20.488974

**Authors:** Julia A. Belk, Winnie Yao, Nghi Ly, Katherine A. Freitas, Yan-Ting Chen, Quanming Shi, Alfredo M. Valencia, Eric Shifrut, Nupura Kale, Kathryn E. Yost, Connor V. Duffy, Madeline A. Hwee, Zhuang Miao, Alan Ashworth, Crystal L. Mackall, Alexander Marson, Julia Carnevale, Santosh A. Vardhana, Ansuman T. Satpathy

## Abstract

T cell exhaustion limits anti-tumor immunity, but the molecular determinants of this process remain poorly understood. Using a chronic antigen stimulation assay, we performed genome-wide CRISPR/Cas9 screens to systematically discover genetic regulators of T cell exhaustion, which identified an enrichment of epigenetic factors. *In vivo* CRISPR screens in murine and human tumor models demonstrated that perturbation of several epigenetic regulators, including members of the INO80 and BAF chromatin remodeling complexes, improved T cell persistence in tumors. *In vivo* paired CRISPR perturbation and single-cell RNA sequencing revealed distinct transcriptional roles of each complex and that depletion of canonical BAF complex members, including *Arid1a*, resulted in the maintenance of an effector program and downregulation of terminal exhaustion-related genes in tumor-infiltrating T cells. Finally, *Arid1a*-depletion limited the global acquisition of chromatin accessibility associated with T cell exhaustion and led to improved anti-tumor immunity after adoptive cell therapy. In summary, we provide a comprehensive atlas of the genetic regulators of T cell exhaustion and demonstrate that modulation of the epigenetic state of T cell exhaustion can improve T cell responses in cancer immunotherapy.
