## Supplementary material for "Genome-wide CRISPR screens of T cell exhaustion identify chromatin remodeling factors that limit T cell persistence": Table S6

sgRNA	Gene	b16_lt_3	b16_lt_4	b16_rt_3	b16_rt_4	b16_spl_3	b16_spl_4	inp	mc38_lt_1	mc38_lt_2	mc38_lt_5	mc38_lt_6	mc38_rt_1	mc38_rt_2	mc38_rt_5	mc38_rt_6	mc38_spl_1	mc38_spl_2	mc38_spl_5	mc38_spl_6
ACTB_1	ACTB	2	0	0	0	4	0	412	0	0	0	0	2	0	0	2	11	0	0	1
ACTB_2	ACTB	7	19	20	23	30	11	520	0	6	25	13	0	6	8	10	21	0	0	16
ACTB_3	ACTB	63	65	38	83	68	47	110	71	101	41	25	74	201	38	43	83	92	21	79
ACTB_4	ACTB	119	118	82	111	99	121	513	361	165	141	138	318	180	210	175	333	287	112	168
ACTL6A_1	ACTL6A	69	117	51	48	102	305	592	49	53	92	48	84	65	40	119	165	152	0	140
ACTL6A_2	ACTL6A	205	246	211	293	190	288	431	545	354	324	554	438	556	342	419	517	413	265	495
ACTL6A_3	ACTL6A	11	1	19	27	14	27	717	26	17	30	39	25	47	24	96	21	3	0	56
ACTL6A_4	ACTL6A	0	13	0	22	5	6	704	0	4	14	19	15	0	28	29	3	0	54	18
ACTL6B_2	ACTL6B	721	547	657	361	795	617	422	530	502	518	419	736	715	732	396	829	694	877	422
ACTL6B_3	ACTL6B	537	390	392	397	621	315	437	493	497	710	623	421	898	442	1212	504	707	897	837
ACTL6B_4	ACTL6B	633	770	457	642	778	902	606	749	601	827	524	616	898	490	759	660	978	757	708
ARID1A_1	ARID1A	286	501	442	580	481	820	326	1365	616	830	627	774	660	586	678	1137	844	831	528
ARID1A_2	ARID1A	485	519	252	482	312	395	220	909	689	582	423	688	920	948	350	893	1071	545	418
ARID1A_3	ARID1A	725	855	703	729	757	985	338	1382	467	985	619	754	688	700	838	1036	811	793	1101
ARID1A_4	ARID1A	464	816	481	377	586	1173	296	980	349	1022	305	586	518	525	201	776	812	521	325
ARID1B_1	ARID1B	316	372	297	241	315	316	274	451	323	420	178	532	487	481	301	426	394	538	342
ARID1B_2	ARID1B	698	701	413	663	576	584	469	858	520	649	643	664	1091	601	891	833	786	1031	885
ARID1B_3	ARID1B	635	622	779	513	860	525	412	899	591	487	641	1149	923	619	1088	1022	1082	404	834
ARID1B_4	ARID1B	390	435	305	230	345	360	313	854	364	494	494	335	580	510	944	413	352	618	863
ARID2_1	ARID2	1660	1752	2598	1384	2271	1457	777	1502	1056	1181	661	1627	1628	1508	1705	2299	2403	2238	1576
ARID2_2	ARID2	621	735	810	660	845	772	420	770	550	640	405	699	842	567	369	1077	1228	1107	518
ARID2_3	ARID2	706	1155	969	807	1393	1013	379	789	905	638	361	852	763	549	716	889	1076	834	720
ARID2_4	ARID2	719	637	752	573	935	604	331	314	453	462	310	493	611	384	603	792	925	384	772
BCL7A_1	BCL7A	654	662	590	557	555	811	488	549	465	781	487	428	854	702	687	525	745	865	649
BCL7A_2	BCL7A	553	753	524	855	529	754	463	872	563	703	488	670	757	463	806	856	819	463	662
BCL7A_3	BCL7A	508	418	421	264	574	455	349	520	353	602	258	511	600	280	439	698	382	192	437
BCL7A_4	BCL7A	523	695	524	561	546	760	668	1107	709	861	600	1020	1276	567	1118	925	951	881	937
BCL7B_1	BCL7B	789	792	673	483	948	785	482	742	459	687	530	774	1030	623	693	853	774	873	1091
BCL7B_2	BCL7B	867	534	494	572	560	714	352	596	417	485	513	704	716	401	856	649	627	619	891
BCL7B_3	BCL7B	405	518	427	458	428	448	393	619	355	533	159	482	709	511	280	564	436	661	294
BCL7B_4	BCL7B	645	699	666	1272	910	690	560	1099	530	920	527	737	970	655	829	1008	900	1244	769
BCL7C_1	BCL7C	685	631	567	715	615	817	502	850	386	800	511	631	772	743	931	928	816	916	1310
BCL7C_2	BCL7C	1017	742	766	588	989	704	505	879	441	641	460	650	735	708	723	848	841	776	814
BCL7C_3	BCL7C	1129	733	694	804	857	583	507	998	662	626	1192	556	1041	595	1739	1034	996	972	1584
BCL7C_4	BCL7C	794	1094	658	675	924	852	676	830	678	1082	781	615	1262	783	1749	879	942	1230	1175
BICRA_1	BICRA	421	344	443	283	507	409	409	545	273	493	361	466	605	328	811	844	724	518	781
BICRA_2	BICRA	347	444	285	289	373	412	450	531	231	637	333	321	523	269	409	529	463	281	339
BICRA_3	BICRA	373	296	301	166	395	224	293	493	216	266	151	771	424	236	196	619	571	359	278
BICRA_5	BICRA	306	283	353	223	401	327	368	508	196	399	224	384	398	214	535	556	334	225	517
BICRAL_1	BICRAL	405	432	390	469	474	432	492	487	312	551	237	302	608	309	524	401	455	412	551
BICRAL_2	BICRAL	142	197	211	155	224	246	287	80	127	158	121	169	295	145	174	348	161	82	196
BICRAL_3	BICRAL	215	390	211	431	348	433	445	670	260	432	216	541	382	262	372	698	478	306	404
BICRAL_4	BICRAL	0	0	0	0	0	0	0	0	0	0	0	0	0	0	0	1	0	0	0
BRD7_1	BRD7	720	613	444	549	624	619	523	689	601	872	737	976	1027	846	601	897	1174	1123	612
BRD7_2	BRD7	569	499	850	451	831	645	390	478	320	490	361	598	548	408	437	1246	1282	749	788
BRD7_3	BRD7	720	535	417	548	634	622	436	592	522	447	482	571	731	273	823	918	1067	490	551
BRD7_4	BRD7	701	762	882	692	1112	939	560	1035	539	659	687	575	896	649	1224	923	815	1393	1380
BRD9_1	BRD9	182	77	107	93	201	148	402	180	45	91	49	130	125	53	39	196	173	234	169
BRD9_2	BRD9	255	180	203	167	349	317	498	196	168	182	99	253	239	154	149	407	485	314	191
BRD9_3	BRD9	153	212	180	142	334	304	398	543	142	201	61	242	185	137	157	389	287	222	137
BRD9_4	BRD9	152	197	183	187	241	387	493	456	138	173	245	265	295	138	234	607	602	136	304
CTRL1_1	CTRL1	379	505	371	389	497	474	406	508	364	622	309	391	654	584	516	452	684	653	382
CTRL1_10	CTRL1	804	607	814	574	734	684	651	1004	500	736	681	917	853	639	1005	905	620	653	956
CTRL1_11	CTRL1	660	613	556	470	496	572	458	777	408	670	815	497	828	461	900	676	824	439	884
CTRL1_12	CTRL1	544	804	382	607	568	670	491	792	376	748	321	558	852	517	570	741	830	621	625
CTRL1_13	CTRL1	1016	1103	719	1083	1141	863	846	1641	995	1102	565	1102	1515	1045	879	1603	1399	1583	831
CTRL1_14	CTRL1	939	728	647	538	854	804	622	878	630	447	369	939	1022	479	740	1373	1221	484	669
CTRL1_15	CTRL1	718	1444	661	863	750	1278	591	799	551	905	920	528	1047	680	1434	736	645	2091	1251
CTRL1_16	CTRL1	643	647	823	561	927	704	593	1052	563	808	1028	705	1071	581	1062	1166	837	792	990
CTRL1_17	CTRL1	597	778	670	570	832	652	634	779	771	834	468	797	1035	605	731	887	1339	873	819
CTRL1_18	CTRL1	375	636	468	665	523	590	539	802	499	681	489	634	1053	1042	448	826	795	1089	541
CTRL1_19	CTRL1	1030	1147	1072	956	1441	1142	1000	1158	968	988	1064	1107	1516	865	1725	1564	1321	1525	1302
CTRL1_2	CTRL1	471	542	534	385	592	421	446	723	376	583	275	567	767	408	417	812	692	344	466
CTRL1_20	CTRL1	505	243	385	209	378	200	173	265	129	195	166	281	238	208	119	297	276	139	137
CTRL1_21	CTRL1	443	753	366	574	663	610	515	1258	682	619	473	740	1159	418	779	1148	1088	320	827
CTRL1_22	CTRL1	551	602	730	425	847	618	567	818	1046	969	432	578	1011	895	664	1010	945	1397	731
CTRL1_23	CTRL1	645	577	712	743	800	553	555	822	765	691	497	740	721	513	909	1189	912	781	779
CTRL1_24	CTRL1	711	825	810	894	736	901	649	975	746	584	441	843	1318	553	1218	1352	1772	579	822
CTRL1_25	CTRL1	450	457	472	351	668	594	406	357	458	425	298	583	543	202	1487	834	785	134	459
CTRL1_26	CTRL1	234	310	264	423	214	335	227	331	339	287	207	337	576	130	312	410	386	386	356
CTRL1_27	CTRL1	308	691	338	885	428	945	485	607	440	430	406	520	755	502	666	510	627	1007	644
CTRL1_28	CTRL1	1206	870	818	1015	1101	1017	722	1283	963	775	720	847	1573	555	1248	1075	1155	1027	995
CTRL1_29	CTRL1	734	1322	908	2071	997	1126	748	1204	739	1208	843	717	1345	852	1080	1117	1209	1100	1019
CTRL1_3	CTRL1	453	615	583	492	674	589	478	753	504	580	736	610	867	431	1217	841	802	661	914
CTRL1_30	CTRL1	925	846	826	693	1131	703	697	968	515	1138	762	934	1012	728	864	1491	947	636	872
CTRL1_31	CTRL1	1047	1083	1091	850	1213	1012	769	1387	699	1178	655	949	1229	763	1031	1029	1070	1273	985
CTRL1_32	CTRL1	595	664	614	655	663	734	605	658	419	873	681	569	994	613	800	740	741	864	744
CTRL1_33	CTRL1	657	700	713	689	695	754	690	719	475	731	458	854	958	479	654	602	629	672	718
CTRL1_34	CTRL1	698	673	817	440	816	609	562	890	491	900	351	1116	908	571	713	1412	1016	787	726
CTRL1_35	CTRL1	793	535	592	777	582	598	548	678	913	545	341	473	776	450	709	732	780	424	568
CTRL1_36	CTRL1	528	425	497	313	606	280	316	396	302	248	327	288	574	260	930	430	565	367	739
CTRL1_37	CTRL1	581	623	574	716	613	703	609	678	585	563	950	577	1053	652	1211	690	710	704	1244
CTRL1_38	CTRL1	1001	1078	970	819	959	1145	807	1425	922	949	893	921	1416	894	1731	1311	997	1095	1081
CTRL1_39	CTRL1	728	431	344	448	397	586	394	710	279	376	590	646	678	273	481	883	654	243	497
CTRL1_4	CTRL1	1365	1290	1583	1023	1686	1335	1150	1625	1275	1200	1354	1555	1994	1272	2021	2220	2718	2053	1471
CTRL1_40	CTRL1	576	548	410	539	554	920	513	552	503	456	446	634	946	624	732	800	769	773	837
CTRL1_41	CTRL1	295	284	431	257	356	232	224	311	383	107	235	315	523	282	346	646	564	283	368
CTRL1_42	CTRL1	423	351	420	592	599	388	382	349	457	671	380	338	629	452	673	363	495	489	671
CTRL1_43	CTRL1	514	650	505	490	607	614	529	567	499	397	550	562	992	444	765	670	897	753	896
CTRL1_44	CTRL1	579	840	536	1138	662	1042	539	1024	637	829	637	949	993	605	654	895	959	623	715
CTRL1_45	CTRL1	428	425	331	395	526	413	372	488	309	423	240	368	705	365	542	438	610	670	577
CTRL1_46	CTRL1	374	469	431	473	420	592	367	581	377	363	329	446	496	365	355	481	359	498	418
CTRL1_47	CTRL1	461	657	522	769	687	638	546	785	472	651	446	556	998	735	737	734	861	1256	591
CTRL1_48	CTRL1	562	574	430	611	515	609	498	542	570	699	511	539	730	530	1106	825	609	810	1025
CTRL1_49	CTRL1	499	771	579	518	640	676	527	956	599	543	466	528	947	540	743	793	838	628	806
CTRL1_5	CTRL1	684	701	699	701	830	615	496	561	388	527	485	694	766	433	773	768	759	393	718
CTRL1_50	CTRL1	1111	1117	1078	1302	1223	1297	957	1550	886	1020	1021	1392	2075	1004	1498	1776	1407	1262	1305
CTRL1_6	CTRL1	1246	1284	1269	1019	1669	1185	1217	1285	1329	1622	1112	955	2333	962	1238	1606	1865	1750	1519
CTRL1_7	CTRL1	1045	1234	906	862	1071	1342	699	1213	876	645	794	667	1267	570	977	900	998	1033	1009
CTRL1_8	CTRL1	931	794	906	837	1031	842	773	1073	702	698	599	1057	1418	626	1045	1327	1209	1263	1005
CTRL1_9	CTRL1	583	796	711	563	810	702	681	911	698	814	644	748	1332	630	1118	810	871	753	1213
DPF1_3	DPF1	505	519	490	545	519	593	466	787	383	580	505	353	739	412	1041	496	611	417	939
DPF1_4	DPF1	663	584	769	538	747	691	616	685	568	782	489	540	1042	584	860	745	1005	670	659
DPF2_1	DPF2	787	825	1210	1682	954	891	511	1485	605	1069	985	893	963	951	1431	1129	934	621	1264
DPF2_3	DPF2	855	632	668	710	747	529	408	831	630	956	604	344	680	378	464	482	581	424	420
DPF2_4	DPF2	893	1158	1027	892	859	924	656	1140	684	1081	920	708	1180	1000	1369	761	885	469	1161
DPF3_1	DPF3	414	380	256	265	384	382	297	439	231	374	324	350	497	297	432	349	423	490	408
DPF3_2	DPF3	682	294	353	205	511	324	355	634	298	369	484	588	486	377	856	646	575	362	809
DPF3_3	DPF3	492	511	411	382	513	599	458	399	368	633	337	514	850	615	535	545	435	667	460
DPF3_4	DPF3	620	744	546	553	696	690	544	1132	906	979	364	998	1533	577	820	891	1181	946	775
PBRM1_1	PBRM1	1083	866	1053	807	2085	916	554	1189	1028	536	638	972	1393	714	1026	1531	2114	944	1231
PBRM1_2	PBRM1	1020	668	974	632	939	732	465	891	436	375	549	581	799	410	1189	892	919	647	1169
PBRM1_3	PBRM1	1020	1003	1036	1111	1338	1171	722	1079	590	1016	776	775	989	751	1162	1134	1240	1347	1067
PBRM1_4	PBRM1	831	1105	888	902	1150	1132	885	1494	824	928	800	949	1311	752	1127	1225	1295	942	1128
PHF10_1	PHF10	170	330	172	406	224	333	198	374	85	209	242	297	231	154	321	355	274	192	489
PHF10_2	PHF10	531	471	465	253	535	437	475	728	282	548	320	390	720	387	481	515	458	1021	583
PHF10_3	PHF10	723	917	823	1586	799	958	535	887	645	848	1225	626	968	374	745	904	1056	1035	802
PHF10_4	PHF10	623	677	613	527	745	768	572	1146	1297	600	465	704	1272	554	625	1261	1361	542	773
SMARCA2_1	SMARCA2	726	697	715	811	1105	908	827	1100	533	801	1469	834	1010	657	1003	1074	842	742	991
SMARCA2_2	SMARCA2	645	648	603	484	816	539	464	725	434	664	355	900	744	746	459	518	433	1018	565
SMARCA2_3	SMARCA2	369	615	433	485	404	525	472	452	453	492	257	418	723	404	307	600	678	401	323
SMARCA2_4	SMARCA2	204	148	235	172	401	131	148	229	138	140	93	131	247	152	127	269	170	91	120
SMARCA4_2	SMARCA4	521	734	508	486	764	670	999	936	676	675	755	930	807	711	759	877	1009	930	905
SMARCA4_3	SMARCA4	325	303	336	240	439	349	533	517	193	199	310	232	269	215	477	505	459	203	596
SMARCA4_4	SMARCA4	237	310	181	519	252	322	437	188	169	344	166	696	232	167	180	384	320	72	257
SMARCB1_1	SMARCB1	269	141	349	122	221	99	403	335	202	196	144	187	245	102	1065	238	343	112	212
SMARCB1_2	SMARCB1	588	724	666	635	767	587	512	1427	404	479	513	834	752	458	655	1733	1302	794	645
SMARCB1_3	SMARCB1	54	29	51	30	94	61	407	93	23	89	47	53	107	56	17	147	104	17	35
SMARCB1_4	SMARCB1	534	339	584	559	461	578	468	534	232	553	324	360	632	499	688	681	502	169	502
SMARCC1_1	SMARCC1	1491	1480	1536	1404	2257	1876	644	1966	1356	2321	1112	2152	1378	1765	1752	3110	2696	3180	1875
SMARCC1_2	SMARCC1	337	422	413	427	565	521	327	403	446	741	269	327	532	432	355	461	600	439	581
SMARCC1_3	SMARCC1	603	779	525	667	642	874	456	1343	454	692	535	740	1248	1031	1137	1191	1141	869	1305
SMARCC1_4	SMARCC1	507	540	409	418	604	736	415	884	553	694	544	667	907	953	923	670	892	911	645
SMARCC2_1	SMARCC2	441	390	369	370	402	346	314	412	255	523	342	459	613	426	543	461	538	846	625
SMARCC2_2	SMARCC2	399	426	354	488	475	342	331	631	445	556	285	418	610	447	439	502	449	395	545
SMARCC2_4	SMARCC2	757	786	599	646	689	769	458	844	612	751	598	682	1086	603	500	820	789	544	601
SMARCD1_1	SMARCD1	344	280	268	300	511	317	488	544	375	397	247	355	518	362	368	571	415	475	379
SMARCD1_2	SMARCD1	421	523	412	485	713	704	650	772	292	687	368	941	611	379	380	894	526	906	526
SMARCD1_3	SMARCD1	163	120	113	157	273	193	380	304	115	250	117	214	249	117	187	347	251	259	292
SMARCD1_4	SMARCD1	139	136	145	102	319	300	516	239	171	218	132	225	322	149	192	434	364	402	400
SMARCD2_1	SMARCD2	785	784	760	732	971	1115	395	1113	678	870	867	722	950	606	1131	1453	1753	815	1035
SMARCD2_2	SMARCD2	616	719	612	690	888	660	438	707	497	715	455	848	804	531	570	962	826	827	543
SMARCD2_3	SMARCD2	683	1090	658	831	1205	1297	403	969	868	1031	709	786	669	833	1188	1256	939	849	1023
SMARCD2_4	SMARCD2	1346	1017	1055	2239	1479	1353	566	1148	744	1160	655	1033	1204	1083	1404	1193	1448	1182	1453
SMARCD3_1	SMARCD3	336	485	442	479	498	408	467	994	357	644	578	588	424	555	738	737	697	533	508
SMARCD3_2	SMARCD3	470	712	471	520	551	681	510	460	479	659	403	559	755	557	677	907	678	823	696
SMARCD3_3	SMARCD3	573	459	618	439	566	343	350	660	809	460	655	500	649	242	557	897	500	479	685
SMARCD3_4	SMARCD3	346	348	453	330	417	352	279	283	348	297	282	409	596	183	509	437	419	320	325
SMARCE1_1	SMARCE1	292	319	297	390	469	765	582	394	365	298	159	297	419	218	198	599	507	292	572
SMARCE1_2	SMARCE1	46	68	80	62	178	293	405	192	46	38	108	194	73	114	101	239	154	48	116
SMARCE1_3	SMARCE1	355	476	300	842	792	956	454	633	334	493	623	416	436	520	477	807	799	304	954
SMARCE1_4	SMARCE1	222	328	179	349	233	353	253	328	234	365	159	278	396	253	648	438	494	171	428
SS18_1	SS18	483	436	438	388	584	515	533	375	343	317	316	759	404	309	508	744	752	381	540
SS18_2	SS18	247	212	246	246	367	341	371	220	267	163	138	357	579	161	145	358	425	107	161
SS18_3	SS18	136	383	111	185	196	375	479	386	139	226	104	162	225	97	159	214	232	179	245
SS18_4	SS18	301	328	236	274	416	346	454	398	177	176	135	259	286	123	280	575	432	92	390
SS18L1_1	SS18L1	593	474	425	412	558	495	412	527	459	468	422	675	975	369	631	732	950	211	785
SS18L1_2	SS18L1	406	416	329	398	488	393	307	331	553	269	352	285	758	378	635	444	840	624	492
SS18L1_3	SS18L1	736	621	558	494	804	554	547	952	534	603	540	719	818	437	799	841	813	740	681
SS18L1_4	SS18L1	843	398	517	459	756	434	369	322	344	519	277	392	684	442	441	478	519	803	429
SMARCC2_3	SMARCC2	0	0	0	0	0	0	0	0	0	0	0	0	0	0	0	0	0	0	0
DPF1_1	DPF1	0	0	0	0	0	0	0	0	0	0	0	0	0	0	0	0	0	0	0
DPF1_2	DPF1	0	0	0	0	0	0	0	0	0	0	0	0	0	0	0	0	0	0	0
DPF2_2	DPF2	0	0	0	0	0	0	0	0	0	0	0	0	0	0	0	0	0	0	0
ACTL6B_1	ACTL6B	0	0	0	0	0	0	0	0	0	0	0	0	0	0	0	0	0	0	0
SMARCA4_1	SMARCA4	0	0	0	0	0	0	0	0	0	0	0	0	0	0	0	0	0	0	0
