## Supplementary material for "Genome-wide CRISPR screens of T cell exhaustion identify chromatin remodeling factors that limit T cell persistence": Table S7

Gene	mc38_baf_spl_merge_z	mc38_baf_spl_merge_fdr	mc38_baf_spl_merge_lfc_diff	b16_baf_spl_merge_z	b16_baf_spl_merge_fdr	b16_baf_spl_merge_lfc_diff	mc38_baf_tumor_merge_z	mc38_baf_tumor_merge_fdr	mc38_baf_tumor_merge_lfc_diff	b16_baf_tumor_merge_z	b16_baf_tumor_merge_fdr	b16_baf_tumor_merge_lfc_diff
ACTB	-56.9159496231046	0	-5.52677563984649	-46.9192191905232	0	-4.68083557737502	-96.2642809071494	0	-5.41868301330737	-62.9081529268633	0	-5.01405216111446
ACTL6A	-54.1734866849992	0	-5.34792922180562	-40.9910568634647	0	-4.04389063735895	-73.4386057708861	0	-3.99975699608513	-63.6474429436979	0	-5.09012821852458
ACTL6B	0.204458951000133	1	0.0509385929849715	0.566523985388044	1	0.051495262602798	0.635603901419625	1	0.0478157831353069	-0.969876086899193	1	-0.0752955498191482
ARID1A	8.59606062648209	2.06248074306685e-16	0.814818217325665	7.65706813147156	4.56541752031864e-13	0.771639534590449	15.6633540776593	6.1941686670617e-54	0.889495104434213	7.84260511240593	8.82588116092999e-14	0.612034090226716
ARID1B	2.81766083634489	0.0628873434719677	0.278556964048926	0.0551044574428486	1	0.00365856148166443	7.1296679299845	1.81100448274124e-11	0.413721406847813	1.27017586307243	1	0.0895101894830668
ARID2	7.2780916092853	6.77150803229557e-12	0.687066981293066	9.23482617391304	6.46764319277438e-19	0.907255499491026	6.12319848592131	1.55916052849709e-08	0.340688347518577	10.5636468419318	1.01029293108758e-24	0.838856811386236
BCL7A	-0.947845956189169	1	-0.105700708634735	0.0133046759523442	1	0.00820542914875366	1.52331555966025	1	0.0899035125525626	-0.128316873616117	1	-0.0161835937601022
BCL7B	1.71388065722713	0.952057107737393	0.201640092028384	2.44658263498873	0.2019048267762	0.242356148333208	2.86377351020412	0.0460489946834269	0.148216413140421	3.28057069078844	0.0145036220144529	0.272693048500884
BCL7C	3.47730153673851	0.00709082999992709	0.337771553821918	1.84567394319221	0.779274754053178	0.180451363900937	3.17434738534445	0.0210243376819575	0.219039340820994	3.17162948593332	0.0197062154514049	0.260052968997006
BICRA	-2.00584048701864	0.538479233702651	-0.218976375475812	-3.52687891688871	0.00714831320678706	-0.354326479337617	-5.50834018496903	5.79572617132038e-07	-0.316735012816667	-5.76667618188963	1.45530331662958e-07	-0.471193738539143
BICRAL	-3.83002999690855	0.00205004222397733	-0.396254828763339	-4.1022290602105	0.000736539980782228	-0.4041682549695	-10.4546770820775	2.92893451080968e-24	-0.597204533534334	-6.81869736373619	1.74552432172235e-10	-0.550684317740537
BRD7	4.5786137843467	8.42521546359909e-05	0.440136640340794	2.99503362593333	0.0439063341110853	0.294821152466012	1.44400605324693	1	0.0944199606708427	1.75527218137482	0.871340387071835	0.149511007284408
BRD9	-13.1009183617026	9.10833176654943e-38	-1.23977127080164	-10.5724058203229	1.08026162270199e-24	-1.04642579317115	-31.5039316900196	2.1486073591845e-216	-1.82833799470852	-21.1494527470605	7.81651818746723e-98	-1.68700714588754
CTRL	1.48154476387031e-16	1	3.66162178702667e-18	6.67543277599325e-17	1	1.26363763203186e-18	1.94715933914819e-16	1	1.58540850803482e-18	7.28161043582934e-17	1	-4.67291136341252e-19
DPF1	-0.855689828581677	1	-0.0920013721801593	-0.443756121809265	1	-0.0432633202023194	-1.14426553879908	1	-0.0496020917535536	-1.06416035058917	1	-0.0795488406274656
DPF2	-0.162337235151047	1	-0.0456727812508202	2.30494627009586	0.275204576088046	0.226772867749576	4.82188779974023	2.13308897260979e-05	0.306690622139977	5.39960659425129	1.13538225840798e-06	0.446992111244498
DPF3	-0.0116060258764401	1	0.0146417531593286	-0.4536658209899	1	-0.0459268704078615	1.88266169701078	0.597462293961304	0.103594276063523	-1.94101299383141	0.627080415695602	-0.158769507615151
PBRM1	3.54557767170392	0.00587630272814062	0.31697253568972	4.97062573786556	1.26800612451875e-05	0.485259315910767	1.67751943132581	0.840968576783002	0.103809080501904	3.98172863361897	0.00102623798897448	0.327724266201478
PHF10	1.12430532692228	1	0.107921434202182	0.541014304275553	1	0.0575636419296308	-0.365465183876902	1	-0.021201110792131	0.752671923577648	1	0.0580564532362696
SMARCA2	-4.24486997414682	0.000371824361724681	-0.387423364993396	0.128066956001398	1	0.00379533450851331	-3.13145782344918	0.0212979847926766	-0.193924983000241	-1.10648353855773	1	-0.0854813520172599
SMARCA4	-7.43117487613023	2.36802043715979e-12	-0.756881310935713	-6.44242882003016	2.58668326431871e-09	-0.638319345849139	-13.7151030572668	1.81388145934413e-41	-0.759812589652379	-9.21247389428514	7.01126044496758e-19	-0.739472206219167
SMARCB1	-12.5067629812588	1.8511647192813e-34	-1.26816308489762	-11.8093090264265	9.78378834473101e-31	-1.1775697431023	-20.2365941307641	1.21238287944819e-89	-1.14957851856065	-15.2767017905003	2.84273688301112e-51	-1.19920876031849
SMARCC1	7.3004061385687	6.02490793911979e-12	0.699929616059366	6.11346977103942	1.94975689241686e-08	0.608509706599719	10.1339823253078	7.41793393083879e-23	0.592012942757212	4.04159129204851	0.000849435278839845	0.320583310287146
SMARCC2	1.11352138845798	1	0.116740603074256	0.500887740585589	1	0.0478447192107336	3.14899918486042	0.0212979847926766	0.174922936298676	1.70104218776098	0.889350655135083	0.141383000096496
SMARCD1	-8.08029668571283	1.55062539358809e-14	-0.72202454890439	-7.49556662961082	1.5182888958096e-12	-0.747599708077854	-18.2387768818221	6.3520105908929e-73	-1.0561078122393	-17.3970714288824	2.34441385584562e-66	-1.3850122450961
SMARCD2	7.7272732248882	2.52711709645817e-13	0.721417795929899	9.55140320908509	3.32673466795292e-20	0.946277102088613	10.3487803499423	8.47701470849862e-24	0.619773078269607	9.00186483696339	4.6602288179057e-18	0.731510606928869
SMARCD3	0.301051728962523	1	0.0340541054445398	-0.897591767366635	1	-0.0922638365925301	0.755461543422992	1	0.0656987014514694	0.238334473350164	1	0.0159101090356078
SMARCE1	-7.23997011485304	8.52688879327359e-12	-0.778040037456413	-2.73956787294567	0.0922800163764266	-0.259323912240293	-17.4556670781178	7.48115632165797e-67	-0.976205106340137	-13.6230719389894	7.30052588437874e-41	-1.08646088757653
SS18	-10.7599131075979	1.38372843408439e-25	-1.09456609571427	-6.28613058004685	6.83500041255759e-09	-0.619792820817086	-20.720571798516	6.10161613707884e-94	-1.20832392048701	-11.9108843381293	2.49287389465684e-31	-0.967698964071807
SS18L1	1.10795327918619	1	0.0941822603782457	1.11751832178711	1	0.103222586230152	0.808678092386549	1	0.0373603656551813	0.834680686247009	1	0.0815246487918745
