## Supplementary material for "Genome-wide CRISPR screens of T cell exhaustion identify chromatin remodeling factors that limit T cell persistence": Table S8

sgRNA	Gene	D1.Pre	D2.Pre	Spleen.M6	Spleen.M7	Spleen.M8	Spleen.M9	Tumor.M6	Tumor.M7	Tumor.M8	Tumor.M9
NonTarget.CTRL2_TGCTACCTTCGGGACCACCA	NonTarget.CTRL2	8642	12171	1220	3190	1782	1907	5212	5733	2440	1722
PDCD1_CACCTACCTAAGAACCATCC	PDCD1	23124	26659	3166	6952	3846	4360	15194	14438	6794	4401
ARID1A_TTTGAATGCAAGATTGAACG	ARID1A	2065	1728	287	582	558	589	1937	1654	984	633
TMEM222_GACTCACTGAGACAAAGTAG	TMEM222	15958	21730	3545	7660	4600	3768	17999	13813	7205	3859
TNFRSF9_ACATTTAACGATCAGAAACG	TNFRSF9	10489	14894	1494	3709	2996	2671	8189	6808	4204	2976
MEF2D_CATCATCCCTCACGGACCCG	MEF2D	17219	15301	2719	5040	3210	3415	8469	7984	4513	3459
STAT6_CAGCCACCACAAAGGGCACG	STAT6	12143	15007	2040	3465	2744	2951	8381	8093	5190	2191
DGKZ_GAATAAGATGTTCTACGCCG	DGKZ	4254	3823	620	1265	819	779	3474	2079	1424	1346
CD3D_GACAATGATGCCAGCCACGG	CD3D	12650	9972	2442	4804	3191	3047	8803	5835	3103	2120
CD3D_ACTTCGATAATGAACTTGCA	CD3D	13759	14996	2962	6540	2845	3233	8655	5663	3555	2179
RASA2_AGATATCACACATTACAGTG	RASA2	14505	21763	2885	5819	2751	3516	10482	8342	5545	4873
STAT6_GCTGGAAGGCCTCCATACTG	STAT6	11018	11218	1787	4219	2210	2397	8846	8839	4143	2698
CBLB_TGCACAGAACTATCGTACCA	CBLB	23370	27715	3486	8069	4107	4333	16421	14649	6918	4967
NonTarget.CTRL2_CGAACTTCTGGCTGCAGTTT	NonTarget.CTRL2	15543	12771	2190	4578	3156	3389	9955	9026	5193	3127
NonTarget.CTRL1_CGTCGCCATATGCCGGTGGC	NonTarget.CTRL1	12763	11677	1701	4959	2248	2406	7032	7098	2835	1956
CD5_AAGCGTCAAAAGTCTGCCAG	CD5	15332	15741	2743	6535	2644	2890	12777	10564	5479	3941
TCEB2_CGAACTGAAGCGCATCGTCG	TCEB2	13062	17003	2255	4109	2519	3202	12346	8131	4220	3838
BTLA_TGTTAGCACAGTATTTCACA	BTLA	4626	3636	672	1766	811	961	2485	2660	2272	717
DGKZ_CTCTCCTCAGTACCACAGCA	DGKZ	30853	23956	5487	11363	7280	6788	23110	20047	11918	7414
PDCD1_AGGGCCCGGCGCAATGACAG	PDCD1	26553	27694	5172	11831	6586	6842	22822	18618	12178	6831
CBLB_TTCCGCAAAATAGAGCCCCA	CBLB	24494	26048	4181	8347	5562	5834	18188	15175	8553	5738
NonTarget.CTRL1_TAAGCCTCATGAAGGAGGGG	NonTarget.CTRL1	8479	7211	1456	3051	1949	1759	7844	7172	4126	2685
SOCS1_CGGCGTGCGAACGGAATGTG	SOCS1	23496	28368	4042	7521	4697	4703	21129	18308	10586	6153
C10orf54_CTCTGCCCTTTCAGACATCA	C10orf54	23796	22556	4493	8648	5604	5407	19353	16429	9193	5352
RASA2_TTAGCATCAAGGCATGCCAT	RASA2	3455	6185	699	1311	522	821	2978	2953	1643	515
NonTarget.CTRL1_ATTGCGCAATCCTTAGGATA	NonTarget.CTRL1	13276	19854	3026	6089	3686	3556	13299	10188	7517	4300
SOCS1_GGGCCCCCAGTAGAATCCGC	SOCS1	7213	15224	1777	2878	2291	1927	6776	6133	2521	1661
CD5_CGGCTCAGCTGGTATGACCC	CD5	16720	15093	1809	4710	2586	2627	8375	9062	4700	2756
HAVCR2_GTGAAGTCTCTCTGCCGAGT	HAVCR2	14109	16311	2752	5703	3826	3435	12958	10152	6531	4158
MEF2D_CAAGTACCGACGCGCCAGCG	MEF2D	33834	44324	4011	10319	6971	7238	21773	21185	9843	5231
CDKN1B_GGGCAAGTACGAGTGGCAAG	CDKN1B	9099	6928	1463	4248	2404	2155	7346	5865	4888	3927
TMEM222_ACGGACATGAAGCAATATCA	TMEM222	17838	19733	3371	7164	3981	3917	17425	13874	7726	4206
HAVCR2_TGTGTTTGAATGTGGCAACG	HAVCR2	25564	24122	4222	9558	6057	6227	21332	17436	10309	5467
LCP2_GGAGCTAATGAACGATCTAG	LCP2	9574	7654	1382	3712	2022	2243	6869	5426	3602	1918
NonTarget.CTRL1_CTCGGAATACTCCTATTACA	NonTarget.CTRL1	8619	10201	1717	3531	1838	1922	7845	6438	3228	1982
NonTarget.CTRL2_CTAAGTTTGTTAATGGGCCA	NonTarget.CTRL2	7214	7168	1343	3161	1716	1770	7054	5438	2466	1768
ARID1A_CAGCAGAACTCTCACGACCA	ARID1A	22001	17537	3267	6450	4433	4555	20183	15871	9888	7680
NonTarget.CTRL2_GCCCCGTAAATCTCATTACA	NonTarget.CTRL2	28884	29958	5190	11542	6151	6607	24975	20253	10589	7201
BTLA_TCACATAAAGAGTTGTTGAG	BTLA	36157	33945	7242	15087	8703	8951	31455	26482	17145	10222
TCEB2_GAGCAGCGGCTGTACAAGGT	TCEB2	5706	17174	1366	2573	1437	1756	5524	5454	2359	1253
TNFRSF9_TGTGCTTGTGAATGGGACGA	TNFRSF9	18911	15029	2301	5436	3670	3625	13407	10902	6491	3929
LAG3_CTCAGCACCGTGTAGCGGCG	LAG3	13157	12151	2167	5300	2593	2866	9895	7941	6019	2925
CDKN1B_TGGACCACGAAGAGTTAACC	CDKN1B	20725	26165	3572	7390	4577	4813	17681	13909	5668	4287
DGKA_CTCCCAAACTGACCTCTAGG	DGKA	22155	22509	4225	8382	4707	4512	17981	14273	7910	6051
LAG3_GTTCCGGAACCAATGCACAG	LAG3	13651	22501	2511	5908	3021	3437	12375	11110	7513	3620
DGKA_GATTGACAAAGACGAGAAGT	DGKA	43627	41922	6756	13981	9399	8916	29641	25946	15051	8246
C10orf54_GACATACAGGGAATACGGCG	C10orf54	11164	9886	1781	3574	2174	1960	8685	6404	4576	2116
LCP2_AGCCACGAAGAGGACAATGG	LCP2	24856	19115	5373	10736	7473	5677	16773	13873	7714	5902
